# Changes of urine proteome after intragastric administration of polysaccharide iron complex in rats

**DOI:** 10.1101/2024.03.05.583147

**Authors:** Ziyun Shen, Minhui Yang, Haitong Wang, Youhe Gao

## Abstract

Iron is an essential trace element to maintain the normal physiological function of organisms. In this study, the urine proteome of rats before and after short-term intragastric administration of polysaccharide-iron complex (28mg/kg/d iron, which is equivalent to the dose of anemia prevention in adults) was compared and analyzed by using two analysis methods: individual comparison and group comparison. Many different proteins were reported to be related to iron, including 2’, 3’ -cyclic nucleotide 3’ -phosphodiesterase (CNPase) (7.7 times higher than that after gavage, p=0.0039), p38 (14.5 times higher than that before gavage, p=0.003), etc. In the individual comparison, Hepcidin was up-regulated in 4 rats simultaneously. The biological processes of differential protein enrichment include carbohydrate metabolism, iron ion reaction, apoptosis regulation, hematopoietic progenitor cell differentiation, etc. Molecular functions (e.g., complement binding, hemoglobin binding, etc.), KEGG pathways (e.g., complement and coagulation cascade, cholesterol metabolism, malaria, etc.) have also been shown to be associated with iron. This study contributes to the in-depth understanding of the biological function of iron from the perspective of urine proteomics, and provides a new research perspective for the prevention, diagnosis, treatment and monitoring of iron-related disorders.
