## Supplementary Tables for "Changes of urine proteome after intragastric administration of polysaccharide iron complex in rats": Different proteins were compared in groupsFC0.67-1.5 p0.05.xlsx

### Sheet: FC0.67-1.5 p0.05
PG.ProteinAccessions	PG.Genes	PG.ProteinDescriptions	51	52	53	54	55	AVERAGE	61	62	63	64	65	AVERAGE	fc	P
A0A0G2JUD2;F7EPH4	Sar1a;Ppa1	Inorganic diphosphatase	271.722	0	1594.99	799.301	509.632	635.129	0	0	0	0	0	0	0	0.048953
P10824	Gnai1	Guanine nucleotide-binding protein G(i) subunit alpha-1	0	348.901	500.855	458.536	0	261.658	0	0	0	0	0	0	0	0.0441282
P82995	Hsp90aa1	Heat shock protein HSP 90-alpha	24591.7	9122.56	13083.1	15657.3	51739.9	22838.9	0	1542.88	700.34	161.436	1679.58	816.847	0.0357656	0.0207531
P13233	Cnp	2',3'-cyclic-nucleotide 3'-phosphodiesterase	1721.45	724.347	2290.04	1678.46	840.487	1450.96	350.864	0	0	0	561.966	182.566	0.125825	0.00389984
G3V7I8;O08815	Slk	Non-specific serine/threonine protein kinase;STE20-like serine/threonine-protein kinase	858.317	1641.57	4000.99	1722.43	1234.93	1891.65	118.981	211.707	1157.92	0	487.156	395.154	0.208894	0.0342516
P46720	Slco1a1	Solute carrier organic anion transporter family member 1A1	9966.91	640.337	10080.2	20088.8	13612.6	10877.8	917.668	3581.83	4137.01	1921.79	2229.26	2557.51	0.235114	0.0317818
A0A0H2UHG0;Q4KM49	Yars	Tyrosine--tRNA ligase;Tyrosine--tRNA ligase, cytoplasmic	9935.84	539.013	5074.85	6181.44	4308.49	5207.93	1339.98	901.386	204.915	3261.56	855.442	1312.66	0.25205	0.0411094
Q8R3Z7	Ehd4	EH-domain-containing 4	4367.06	3412.87	12126.5	6185.71	6844.11	6587.26	1470	525.658	3142.81	272.061	3653.26	1812.76	0.275192	0.0207217
Z4YNX7	P22k15	Cystatin-related protein 2	544853	253735	1.23188e+06	884442	502227	683427	252496	62483.8	390351	135356	169464	202030	0.295613	0.0275276
F1MAE5	Prp2l1	Proline rich protein 2-like 1	181807	141347	446309	317833	160817	249623	128535	30297.3	138067	22846.5	79390.3	79827.4	0.319792	0.0270139
P02780	Scgb2a2	Secretoglobin family 2A member 2	6.34901e+06	5.67287e+06	12891851	6.40742e+06	2.89425e+06	6.84308e+06	3.98136e+06	1.09799e+06	3.85503e+06	645779	2.3086e+06	2.37775e+06	0.347468	0.0364637
A0A0G2JVT6		Uncharacterized protein	21646.4	10705.7	46619.9	20489	23931.1	24678.4	12414.1	4599.52	17835.1	1875.51	7098.42	8764.54	0.35515	0.0420581
D3Z9U8	S100a7l2	S100 calcium-binding protein A7-like 2	49401.8	61884.5	48743.8	36997.3	26279.3	44661.3	25180.5	11147.5	18831.4	10996.8	14781.9	16187.6	0.362452	0.00259528
P30120	Timp1	Metalloproteinase inhibitor 1	7401.44	12957.4	7835.44	14660.6	10915.4	10754.1	4989.33	4457.28	4376.83	2547.1	3841.83	4042.48	0.375902	0.00185383
P07647	Klk9	Submandibular glandular kallikrein-9	292969	374935	783860	568179	373316	478652	223971	90675.6	302544	70134.3	247554	186976	0.39063	0.0191319
iRT_Peptides_Fusion;iRT-Kit_WR_fusion			598249	319148	778428	522313	824850	608598	360338	107409	391787	255868	77024.7	238485	0.39186	0.0105703
P22282	Andpro	Cystatin-related protein 1	1.12248e+06	701829	2.29037e+06	1.79014e+06	1.72807e+06	1.52658e+06	660816	252354	1.05082e+06	260139	771851	599196	0.392509	0.0191296
Q6IRE4	Tsg101	Tumor susceptibility gene 101 protein	4047.15	7654.64	17405.5	11453.6	11372.3	10386.7	3760.36	6012.05	4763.52	3776.12	3947.38	4451.89	0.428616	0.0307282
Q5XIE8	Itm2b	Integral membrane protein 2B	266288	98401.2	273705	201514	270641	222110	97946.2	111956	76617.4	90448.4	109226	97238.8	0.437796	0.00658319
P05197	Eef2	Elongation factor 2	8015.4	5226.77	11250.8	4702.28	7063.4	7251.73	2972.36	4104.84	5306.11	3875.8	2766.93	3805.21	0.524731	0.0249171
Q66H12	Naga	Alpha-N-acetylgalactosaminidase	22688.3	20339.3	11763.4	23154.1	19354.9	19460	10769.7	16359.3	6165.34	12383.9	15691.6	12274	0.63073	0.0313148
Q63257	Il4r	Interleukin-4 receptor subunit alpha	175951	215203	156469	153709	322118	204690	300949	342386	297062	290666	315822	309377	1.51144	0.0125402
A0A0G2KAJ7	Col12a1	Collagen alpha-1(XII) chain	7007.71	4572.94	6991.96	6933.12	8303.73	6761.89	8529.58	11043.4	13695	8586.51	9485.49	10268	1.51851	0.0153934
Q4KLZ6	Tkfc	Triokinase/FMN cyclase	5703.46	2966.74	4841.52	6776.93	5630.06	5183.74	6549.23	10266.5	8364.13	5674.44	8592.33	7889.32	1.52194	0.0300207
Q5WN11	Rnase2	Pre-eosinophil-associated ribonuclease-2	12506.2	9432.56	8970.12	14235.9	14436.1	11916.2	14218.4	24533.4	14978.2	16238.4	20773.1	18148.3	1.52299	0.0255857
Q80WD1	Rtn4rl2	Reticulon-4 receptor-like 2	10809.7	7752.98	7637.16	10142.5	15690.5	10406.5	15820.5	17011.1	15303.4	12865.8	19071.3	16014.4	1.53888	0.0137363
B0BNH1	Gnptg	Gnptg protein	4110.47	3176.74	2882.99	3974.39	3905.6	3610.04	5332.14	4884.13	3996.54	8196.21	5423.58	5566.52	1.54196	0.0304009
A0A0G2JTC1;D4A6Y0	Lilra5	Leukocyte immunoglobulin-like receptor A5	15908.4	23462.6	15394.9	25916.7	24291.9	20994.9	28084.1	35860.8	31942.1	39705.3	26982.5	32514.9	1.54871	0.00762708
P25236	Selenop	Selenoprotein P	3316.02	2143.85	1577.04	2853.24	1992.2	2376.47	3859.07	3398.87	3728.66	4081.66	3338.18	3681.29	1.54906	0.00514368
Q6T487;Q9Z1P2	Actn1	Alpha-actinin-1	1891.07	2253.9	1152.62	3059.74	3310.89	2333.64	3537.08	4753.7	3404.62	3062.76	3342.68	3620.17	1.5513	0.0304281
P16391		RT1 class I histocompatibility antigen, AA alpha chain	14721.5	20900.4	11660.4	15001.1	23564.3	17169.5	19647.2	29187.5	31009.5	23551.6	29824.1	26644	1.55182	0.0152599
Q8CHN3	Wfdc2	WAP four-disulfide core domain protein 2	265859	156984	216086	326450	352765	263629	393138	331711	418981	437467	477869	411833	1.56217	0.00897258
D3ZV56	Rnf150	Ring finger protein 150	3421.15	3163.5	3410.49	7818.13	4518.86	4466.43	6984.2	8254.23	5535.06	7429.44	6904.77	7021.54	1.57207	0.0307515
A0A0G2K3Y5;A0A0G2KBC4;D4ACA7	Csf1r	Macrophage colony-stimulating factor 1 receptor;Receptor protein-tyrosine kinase;Receptor protein-tyrosine kinase	4558.44	2772.91	2574.44	3660.22	3151.67	3343.54	6133.37	5920.51	6032.24	3557.3	4683.31	5265.34	1.57478	0.0140919
P97710;Q499T3	Sirpa	Tyrosine-protein phosphatase non-receptor type substrate 1;Sirpa protein	6580.1	5834.22	7494.9	10236.1	13827.2	8794.49	13091.2	13600.6	14113.8	14993.8	13719.6	13903.8	1.58097	0.0091611
P10354;Q5PPG5	Chga	Chromogranin-A;Chga protein	20666	11837.5	15708.1	19325.9	15964.6	16700.4	26939	33525.6	24948.9	25671.4	21089.1	26434.8	1.58288	0.00507073
D3ZK14	Tnn	Tenascin N	1663.97	1456.02	2325.55	2758.01	2738.4	2188.39	2553.38	2923.48	5059.06	3767.66	3093.92	3479.5	1.58998	0.0371641
Q501W2	Cd27	CD27 molecule	8098.01	9805.23	7031.7	11154.9	13013.3	9820.62	16509.7	11299	17632.7	18643.5	14249.4	15666.8	1.5953	0.0086224
P62815	Atp6v1b2	V-type proton ATPase subunit B, brain isoform	3044.52	4304.14	2421.29	4076.07	4717.97	3712.8	5118.56	7081.95	5847.19	7361.2	4281.54	5938.09	1.59936	0.0148618
D3ZM39	Dsg1	Desmoglein 1	3639.69	3617.13	2252.53	2835.86	3940.51	3257.14	4628.82	4919.55	6198.61	5587.27	4882.49	5243.35	1.6098	0.00154331
F1LUV9	Ncam1	Neural cell adhesion molecule 1	2735.29	4635.94	2184.36	2810.77	2938.89	3061.05	4145.2	5693.42	5289.34	5913.05	4008.25	5009.86	1.63665	0.00926709
C0JPT7	Flna	Filamin A	4935.9	4226.74	4036.73	3644.52	4901.03	4348.99	5451.52	9851.15	6776.74	6442.16	7126.01	7129.52	1.63935	0.00720853
A0A0G2K135;Q9WUW3	Cfi	Complement factor I	7226.06	10230.3	5870.19	5539.94	9380.02	7649.31	12869.9	8122.8	12865.1	17755.5	11086.5	12540	1.63936	0.027829
Q641Z8	Pef1	Peflin	5652.28	6346.16	8198.09	11209.3	11810.2	8643.2	15688.7	13267.7	9711.36	18012.9	14267.8	14189.7	1.64172	0.0173272
A0A0A0MXY7;Q62997	;Gfra1	Uncharacterized protein;GDNF family receptor alpha-1	835.208	1674.12	1050.58	1344.97	1430.16	1267.01	2831.93	1857.16	2743.83	1872.41	1126.12	2086.29	1.64662	0.0470122
Q00238	Icam1	Intercellular adhesion molecule 1	19735.4	24314.5	18379.8	27823.5	27958.4	23642.3	37362.5	34639.6	34427.7	60671.1	28788.6	39177.9	1.65711	0.0300021
P50430	Arsb	Arylsulfatase B	25465.7	21651.9	13255.9	31781.3	38548.3	26140.6	43234.1	42987.9	35863.3	43259.7	51398.6	43348.7	1.65829	0.00850922
A0A0H2UI19;D3ZTE0	F12	Coagulation factor XII	1611.08	1752.49	1397.92	1490.34	1765.63	1603.49	1884.37	2835.03	3630.66	2663.82	2345.06	2671.79	1.66623	0.00714225
Q99MA2	Xpnpep2	Xaa-Pro aminopeptidase 2	19071.3	12055.5	10179.1	18584.3	20267	16031.4	25034.6	33916.5	25596.5	23753.1	25621.2	26784.4	1.67074	0.00434956
Q6P9V1	Cd81	Tetraspanin	6772.11	4473.14	2075.37	5776.07	5273.13	4873.96	9018.44	9079.28	6664.7	8991.54	7032.13	8157.22	1.67363	0.00898586
D3ZPI8	C8g	Complement C8 gamma chain	6212.38	5443.15	4440.69	8930.6	8569.55	6719.27	10701.6	10381.6	14291	14011.4	7394.02	11355.9	1.69005	0.0173642
D4A2G6	Thbs2	Thrombospondin 2	1997.37	1889.2	436.797	1490.24	2173.8	1597.48	2499.63	3222.64	2697.03	2721.54	2366.8	2701.53	1.69112	0.0123576
Q9WUW9	Sult1c2a	Sulfotransferase 1C2A	5079.3	7644.16	9961.73	8399.23	21611.4	10539.2	21764.5	20578.3	14048	16251.4	17463.1	18021.1	1.70992	0.0478443
Q6MG73	C2	C3/C5 convertase	1255.91	1210.28	1006.46	1788.37	1035.94	1259.39	2203.48	1971.49	1572.19	3181.41	1839.25	2153.56	1.71	0.0204439
G3V7P2	Fgl2	Fibrinogen-like 2	10716.4	13274	15315.7	23444	16450.1	15840	17180.3	20689.8	39278.7	33405.5	24954.8	27101.8	1.71097	0.0400978
E9PSQ1	Amy1a	Alpha-amylase	764290	805432	528622	751618	1.11896e+06	793784	1.16028e+06	1.54214e+06	1.24583e+06	1.48953e+06	1.35886e+06	1.35933e+06	1.71246	0.00141733
Q32KK2	Arsa	Arylsulfatase A	12549.1	8614.62	10017.8	18433.1	20174.4	13957.8	21767.4	18549.7	23453.3	31218.6	24746.6	23947.1	1.71568	0.0122225
Q5I0D5	Lhpp	Phospholysine phosphohistidine inorganic pyrophosphate phosphatase	16205.9	8610.53	11399.5	14850.7	20679.7	14349.3	26218.6	19191.7	19028.7	37267.8	21500	24641.4	1.71725	0.0326412
P85971	Pgls	6-phosphogluconolactonase	52325.2	29601.3	23400.5	37630.4	51922.7	38976	64340.7	59687.9	63541.3	90225.1	58656.7	67290.4	1.72646	0.00889406
P07314	Ggt1	Glutathione hydrolase 1 proenzyme	186569	117291	151332	230265	167533	170598	299641	304016	267514	234903	372047	295624	1.73287	0.00286179
A0A1B0GWN8;Q812E9	Gpm6a	Neuronal membrane glycoprotein M6-a	14389.6	11336.2	9585.9	17349.6	20571.3	14646.5	18612.4	38787.3	22464.7	21319.9	25961.8	25429.2	1.7362	0.0290347
D3ZCG9;D3ZQM3	Itga3	Integrin alpha 3 variant A;Integrin alpha 3 variant B	2207.4	3761.88	1101.63	2637.95	4603.26	2862.43	4842.5	6185.37	2718.73	5105.68	6010.64	4972.58	1.73719	0.0412056
Q568Z6	Ist1	IST1 homolog	8350.79	12623.1	4625.87	7137.4	9642.95	8476.02	13022.6	16125.9	13906.6	17219	13829.7	14820.8	1.74855	0.00339764
Q9JKD6	Cldn5	Claudin-5	3726.71	9868.6	5081.44	6331.67	11012	7204.09	9235.25	14953.7	10269.6	14051.3	14558.6	12613.7	1.75091	0.018388
D3ZJF9	Gla	Alpha-galactosidase	35103.3	20041.5	26454.1	57817.8	58208.3	39525	58672.8	57773.7	61406.8	99614.7	68922.1	69278	1.75276	0.0283005
Q6TUD4	Yipf3	Protein YIPF3	943742	842324	986024	1.39511e+06	830287	999498	1.60895e+06	1.98554e+06	1.49689e+06	2.02601e+06	1.74633e+06	1.77274e+06	1.77363	0.000731023
Q5XI77	Anxa11	Annexin	10771.9	6040.4	6400.27	7538.09	11605.3	8471.2	11897.8	16687.6	14948.8	9892.77	22258.2	15137	1.78688	0.0249776
A0A0G2K3G0;A0A0G2K9Y5;Q99PS8	Hrg	Histidine-rich glycoprotein	10991.3	11575.6	15033.2	13699.9	16844.4	13628.9	26655.2	22736.9	29623.8	21243.7	21670.3	24386	1.78929	0.000562532
A0A0G2JYF9	Matn3	Matrilin 3	3949.67	3862.82	4408.98	5474.99	2974.67	4134.23	6588.61	6669.3	11171.6	8811.25	3947.81	7437.72	1.79906	0.0323277
P70709	Rnase3	Eosinophil cationic protein	34496.4	20014.8	37960.5	42005	51205.3	37136.4	44910.6	57581.7	87194.7	74241.7	70139.6	66813.7	1.79914	0.0100713
D3ZUM4	Glb1	Beta-galactosidase	326998	133677	257431	361968	394840	294983	328121	548671	576672	572833	631114	531482	1.80174	0.0097222
A0A096P6L8	Fn1	Fibronectin	38083.1	40294	33928.6	25106.4	41030.7	35688.5	52103.5	86221.4	82276.1	51417.1	55184	65440.4	1.83365	0.00697646
B0BND0	Enpp6	Ectonucleotide pyrophosphatase/phosphodiesterase family member 6	7125.84	7450.69	2686.34	7526.92	5404.31	6038.82	11378.9	16376	10851.8	10920.6	6124.58	11130.4	1.84314	0.0260199
P51635	Akr1a1	Aldo-keto reductase family 1 member A1	7482.04	5907.46	6111.66	6820.3	13319.4	7928.17	16176.1	13605.2	14832.1	11107.8	17382.7	14620.8	1.84416	0.00507824
P84039	Enpp5	Ectonucleotide pyrophosphatase/phosphodiesterase family member 5	13119.1	6833.2	3624.43	6483.55	12491.3	8510.32	13297.8	20774.5	16783.9	12207.5	15691.2	15751	1.85081	0.0158362
D4A9T2	Twsg1	Twisted gastrulation BMP-signaling modulator 1	1325.47	1541.61	0	2116.17	1895.61	1375.77	2175.79	2793.62	1785.53	3049.89	2928.91	2546.75	1.85114	0.0294605
A0A0G2JXH3;Q6X936	Kirrel1	Kin of IRRE-like protein 1	6478.92	1781.42	1315.62	7410.62	2827.38	3962.79	4996.67	7455.33	8651.65	7068.04	8536.5	7341.64	1.85264	0.0439184
A0A0G2K7X7	C7	Complement C7	1233.4	2893.55	789.874	1404.37	3087.9	1881.82	2427.02	3250.97	4116.94	3740.45	3975.11	3502.1	1.86102	0.0195606
Q5XFX0	Tagln2	Transgelin-2	667.988	3669.04	2244.18	1406.66	2610.31	2119.64	5061.15	4870.94	3837.33	2873.58	3134.5	3955.5	1.86612	0.0267376
P10247	Cd74	H-2 class II histocompatibility antigen gamma chain	7619.81	7013.52	5854.5	9852.54	9431.5	7954.37	14188.8	11996.3	14695.6	20663.7	13416.8	14992.2	1.88478	0.00290399
G3V8X5	Slc5a10	Solute carrier family 5 member 10	7437.63	3315.87	4426.35	3623.51	6300.6	5020.79	8810.83	11411.7	10837.6	5938.08	10347.1	9469.05	1.88597	0.00789082
D4A263	Plekhb2	Pleckstrin homology domain containing, family B (Evectins) member 2 (Predicted), isoform CRA_b	6036.25	2760.07	2711.67	4042.31	4368.97	3983.85	7233.71	10824.1	7029.96	6367.16	6200.56	7531.11	1.89041	0.00938102
P14669	Anxa3	Annexin A3	14245.1	7746.59	6943.88	18767.2	8144.29	11169.4	20852.2	25830.3	23161.3	10891	25892.6	21325.5	1.90927	0.0225177
G3V9M6	Fbn1	Fibrillin 1	2370.36	3963.17	2523.69	3665.43	2950.82	3094.69	7867.29	4566.3	5518.83	8449.13	3432.01	5966.71	1.92805	0.0214842
Q32KJ6	Galns	N-acetylgalactosamine-6-sulfatase	7397.43	3499.35	3236.44	7336.22	7247.44	5743.38	6848.93	12670.2	12932.8	14824.4	8361.4	11127.6	1.93746	0.0168895
Q9ES53	Ufd1	Ubiquitin recognition factor in ER-associated degradation protein 1	3703.88	2559.94	1617.27	1817.37	2144.76	2368.64	4441.97	4720.63	4411.62	6398.06	3311.18	4656.69	1.96598	0.0061331
P61459	Pcbd1	Pterin-4-alpha-carbinolamine dehydratase	6595.7	8770.77	8545.83	7300.3	11034.3	8449.38	10141.4	21118.4	14941.9	16422.9	21629.6	16850.8	1.99433	0.00578413
Q6P502	Cct3	T-complex protein 1 subunit gamma	21199	31843.3	5657.95	39529	33008.5	26247.5	63549.2	60622.5	50829.6	21715.2	65561.3	52455.6	1.99849	0.0309861
F1LRJ9;Q8VIF7	Selenbp1	Methanethiol oxidase	2008.01	4526.67	2215.73	5203.82	5962.88	3983.42	4822.55	13104.6	7574.24	8565.84	6272.73	8068	2.02539	0.0355431
D4A6I7	Psca	Prostate stem cell antigen	11841.5	22335.6	14585.3	15356.6	22786.3	17381.1	35527.5	38999.1	30036.9	41157	34532.8	36050.7	2.07413	0.000207804
Q62894	Ecm1	Extracellular matrix protein 1	454.631	1672.13	620.405	1309.19	1423.25	1095.92	2955.91	2194.17	1903.57	2619.08	1723.2	2279.19	2.0797	0.00691707
Q6AXR6;Q9Z339	Gsto1	Glutathione S-transferase omega;Glutathione S-transferase omega-1	5247.4	2345.45	3498.01	5207.3	5334.16	4326.46	5982.5	11840.1	15498.5	6842.78	5287.69	9090.3	2.10109	0.0496749
G3V928	Lrp1	Prolow-density lipoprotein receptor-related protein 1	5108.69	9537.79	7616.12	8614.17	4785.67	7132.49	16761.2	13203.3	17891.3	17799	9955.09	15122	2.12016	0.00226401
Q64319	Slc3a1	Neutral and basic amino acid transport protein rBAT	14405	13551.5	15987.5	27110.9	27124.5	19635.9	23746.9	52424.8	48401.1	35360.5	50379	42062.5	2.14212	0.00723342
P13221	Got1	Aspartate aminotransferase, cytoplasmic	7497.97	18426.6	9470.67	13065.4	11237.4	11939.6	20071.2	17831.3	25684.9	37501	27637.3	25745.1	2.15628	0.00775588
F1LLW8	Ids	Iduronate 2-sulfatase	1579.63	1036.46	342.978	1783.99	1250.35	1198.68	2214.88	2115.16	2629.56	2427.91	3565.74	2590.65	2.16125	0.00477952
Q68FY0	Uqcrc1	Cytochrome b-c1 complex subunit 1, mitochondrial	12688.2	2508.53	3304.5	4446.66	9724.04	6534.39	13900.2	15627.3	14670.6	14226.4	12767.8	14238.5	2.179	0.00545069
Q9JJ40	Pdzk1	Na(+)/H(+) exchange regulatory cofactor NHE-RF3	12010.3	13959.1	9061.1	14662.8	22371.7	14413	19207.2	60371	43620	16510.4	30504.2	34042.5	2.36193	0.0483726
P53790	Slc5a1	Sodium/glucose cotransporter 1	2091	1956.46	2143.23	3213.94	2648.38	2410.6	3665.46	9839.22	7165.98	4002.99	3838.78	5702.49	2.36559	0.0292267
P29975	Aqp1	Aquaporin-1	31242.4	38688.1	30616.9	31974.5	56348.5	37774.1	86302.9	134874	105563	40519.4	85977.7	90647.3	2.39972	0.0112315
Q5RKI7	Slc7a13	Solute carrier family 7 member 13	5537.3	3423.51	3237.9	7031.66	5815.35	5009.14	7641.45	10949.7	12670.6	7872.69	21317.2	12090.3	2.41365	0.0260344
D3ZTM7	Efcab14	EF-hand calcium-binding domain 14	1207.37	480.57	886.996	3828.73	2919.79	1864.69	4716.52	2212.31	2884.05	7229.33	5491.07	4506.65	2.41684	0.0443856
A0A0G2JSX3;Q80T22	Naglt1;Mfsd4b	Na+ dependent glucose transporter 1, isoform CRA_b;Sodium-dependent glucose transporter 1	1770	555.198	0	6876.22	6869.45	3214.18	8703.46	9208.25	5803.3	8699.07	6556.25	7794.07	2.4249	0.0249894
A0A0H2UHA7;Q63424	Slc15a2	Solute carrier family 15 (H+/peptide transporter), member 2, isoform CRA_a;Solute carrier family 15 member 2	5251.1	5695.06	4206.68	5889.47	4898.07	5188.08	5622.41	19805.7	20464.6	7247.98	10510.1	12730.2	2.45374	0.0430447
O70377	Snap23	Synaptosomal-associated protein 23	813.209	1303.11	899.955	413.061	853.872	856.642	1791.95	3477.07	3054.58	462.56	2109.38	2179.11	2.54378	0.0415811
G3V6A0	Pdgfra	Platelet-derived growth factor receptor alpha	11650.3	22220.3	8892.03	14804.3	16631.2	14839.6	30556.5	36086.7	44862.1	35019.6	42607.7	37826.5	2.54902	0.000161681
D3ZFC6;Q5EBC0	Itih4	Inter-alpha-trypsin inhibitor heavy chain 4;Inter alpha-trypsin inhibitor, heavy chain 4	1840.36	3406.53	5635.52	4436.11	4099.12	3883.53	8206.09	8821.87	14222.7	13172.7	5278.41	9940.35	2.55962	0.00904169
D3ZPP7	Lrtm2	Leucine-rich repeats and transmembrane domains 2	1106.75	2341.14	0	3836.36	11082.7	3673.38	7430.18	8266.74	8290.03	8782.28	14519.1	9457.67	2.57465	0.0387543
Q6IRJ7	Anxa7	Annexin	757.358	1107.8	0	1277.44	1237.27	875.975	2501.8	3734.04	417.275	1932.73	2915.3	2300.23	2.62591	0.0459351
A0A0G2JYA3;D3ZNG3	Sppl2a	Signal peptide peptidase-like 2A	0	553.199	0	1892.75	2575.98	1004.38	2204.19	2558.23	1706.18	3437.26	3332.28	2647.63	2.63607	0.0290462
F1LQT4	Cpn2	Carboxypeptidase N subunit 2	1662.7	2505.68	494.268	1619.98	1234.89	1503.5	5251.93	2837.74	4736.67	4552.73	2748.99	4025.61	2.67749	0.00330289
Q5M891;Q63514	C4bpa	C4b-binding protein alpha chain	1517.42	291.261	1066.8	1011.43	2307.37	1238.86	3195.95	3656.73	4521.64	1784.28	3503.02	3332.32	2.68984	0.00545462
D3ZWD6	C8a	Complement C8 alpha chain	405.751	751.615	324.199	815.801	331.178	525.709	1450	1070.12	1961.59	1305.23	1530.64	1463.51	2.78389	0.000863594
A0A0G2K595;Q9WTW7	Slc23a1	Solute carrier family 23 member 1	4053.31	5187.02	3509.14	4958.02	3016.18	4144.73	4970.31	18253.1	16799.5	5593.35	12525.7	11628.4	2.80558	0.027802
Q8CG08	Cthrc1	Collagen triple helix repeat-containing protein 1	332.223	224.053	1270.32	830.013	1693.35	869.992	3837.83	1933.42	3499.38	2461.94	774.37	2501.39	2.87519	0.0296949
A0A0G2K2B6;Q9Z0T0	Tpmt	Thiopurine S-methyltransferase	893.025	2680.22	944.461	2063.23	1207.69	1557.73	1891.54	7728.6	6151.05	3094.99	3624.29	4498.1	2.8876	0.0305531
Q811X6	Cryl1	Lambda-crystallin homolog	911.415	995.849	325.261	1081.9	2377.15	1138.32	1450.37	5532.26	3317.43	2842.56	3419.82	3312.49	2.90999	0.0185573
Q498D9	Gipc2	PDZ domain-containing protein GIPC2	446.673	0	367.794	1427.45	824.549	613.294	1286.08	707.161	2208.44	2893.49	2068.05	1832.64	2.9882	0.0267981
G3V755;Q63532	Sprr1a	Cornifin-A	1219.8	1304.86	846.369	315.324	1226.09	982.489	2035.57	5791.8	2316.89	1418.75	3407.13	2994.03	3.04739	0.0346916
A0A088DKH8;Q62893	Amhr2	Receptor protein serine/threonine kinase;Anti-Muellerian hormone type-2 receptor	562.152	2247.23	0	1079.77	1577.31	1093.29	3129.21	2790.88	2399.01	4656.51	4059.25	3406.97	3.11625	0.00364586
Q99MH3	Hamp	Hepcidin	73178.5	164442	34382.5	111739	57775.5	88303.7	444639	125379	199735	419519	187015	275257	3.11717	0.0270627
D3ZJX0;D3ZPY4	Cd200r1l	CD200 receptor 1-like	0	2115.39	0	1073.24	322.885	702.303	2207.26	4194.96	2353.75	2075.5	748.253	2315.95	3.29765	0.0457233
F1LSJ6;M0RCC8;Q923M1	Msra	Peptide-methionine (S)-S-oxide reductase;Peptide-methionine (S)-S-oxide reductase;Mitochondrial peptide methionine sulfoxide reductase	1207.97	1320.35	371.981	763.107	318.522	796.386	1404.83	4274.73	4138.32	1820.57	1699.8	2667.65	3.34969	0.0227253
D3ZHD1	Anxa13	Annexin	2507.77	3938.25	3590.16	3690.19	4844.85	3714.24	7638.86	21409	17100.6	4888.02	14420.1	13091.3	3.52462	0.0153972
D3ZP44	Slitrk6	SLIT and NTRK-like family, member 6	0	0	169.12	373.559	459.86	200.508	504.143	164.15	870.178	1036.51	1022.97	719.59	3.58884	0.0278017
Q05BA4;Q6VBQ5	Myadm	Myadm protein;Myeloid-associated differentiation marker	0	7226.56	0	0	942.606	1633.83	6904.1	7811.14	4489.23	4464.51	7172.47	6168.29	3.77535	0.020655
A2IBE2	Ca12	Carbonic anhydrase	227.727	194.275	0	429.388	581.825	286.643	1232.09	488.469	910.992	1777.26	1041.28	1090.02	3.8027	0.00881639
F1LVW5	Relt	RELT, TNF receptor	125.117	480.992	0	418.335	409.137	286.716	1912.21	563.109	792.624	1745.62	547.155	1112.14	3.8789	0.0293207
D3ZDV2	Eps8l1	EPS8-like 1	0	214557	28502.7	0	218051	92222.1	246819	312937	227776	458112	603428	369815	4.01004	0.0130744
P23928	Cryab	Alpha-crystallin B chain	803.263	1027.77	0	0	610.101	488.226	1439.97	3028.92	2249.89	581.518	2869.89	2034.04	4.16618	0.0154116
G3V7K5	Npc1	NPC intracellular cholesterol transporter 1	1806.18	6657.27	0	3024.54	1047.43	2507.08	14920.3	9903.99	9741.35	11003.2	9322.86	10978.3	4.37893	0.000570517
A0A0G2JSW0;P18666	Myl12b	Myosin regulatory light chain 12B	0	1404.25	93.7113	166.371	970.162	526.9	2565.36	4526.93	2715.06	74.1449	1926.87	2361.67	4.48221	0.044211
Q80W57	Abcg2	ATP-binding cassette sub-family G member 2	1412.33	1060.62	1089.75	1435.77	1921.21	1383.94	2230.28	11380.8	8788.1	3417.33	6662.43	6495.79	4.69371	0.0165583
A0A0G2JT43;P43427	Slc2a5	Fructose transporter;Solute carrier family 2, facilitated glucose transporter member 5	1439.85	1546.51	295.126	288.215	1082.69	930.479	3013.61	7640.17	5314.18	502.245	5811.35	4456.31	4.78926	0.023499
M0R594;P09656	LOC100911558;Spink1l	Serine protease inhibitor Kazal-type 3-like;Serine protease inhibitor Kazal-type 1-like	699.014	0	1651.69	1803.06	8177.45	2466.24	16090.2	16125.3	21463	1851.1	10081.2	13122.2	5.32071	0.0193339
Q3ZAV1	Slc22a12	Solute carrier family 22 member 12	584.359	974	639.22	1967.58	473.355	927.703	2284.83	10175.8	7207.55	1702.97	3571.41	4988.5	5.37727	0.0378546
P55314	C8b	Complement component C8 beta chain	0	209.997	468.285	0	517.821	239.221	547.441	1085.69	1307.9	2599.48	1647.81	1437.66	6.00978	0.0102079
O35264	Pafah1b2	Platelet-activating factor acetylhydrolase IB subunit beta	0	457.966	737.065	295.705	0	298.147	1311.39	1892.18	2106.9	166.691	4093.86	1914.2	6.42034	0.0390605
A0A0G2JY19;P97523	Met	HGF/SF receptor;Hepatocyte growth factor receptor	0	0	237.986	125.454	0.132553	72.7145	546.72	166.564	1123.53	464.157	300.206	520.235	7.15449	0.0310496
A0A0G2K227;P31643	Slc6a6	Transporter;Sodium- and chloride-dependent taurine transporter	139.301	200.807	0	1074.32	0	282.886	1285.73	3096.89	2510.03	1670.74	1585.71	2029.82	7.17539	0.00209977
A4KWA6;B7TXW4;F7FPR5	Clec2d3;LOC689757;LOC689757	C-type lectin domain family 2 member D3;C-type lectin domain family 2 member d3;Similar to osteoclast inhibitory lectin	2131.19	4151.69	0	0	0	1256.58	20139.3	8207.28	8407.05	4363.29	6301.07	9483.61	7.54718	0.0214519
Q01984	Hnmt	Histamine N-methyltransferase	0	704.825	454.117	0	265.075	284.803	0	4456.9	3571.55	1433.83	1476.15	2187.69	7.68139	0.0478539
Q6AYC4	Capg	Macrophage-capping protein	0	493.385	0	127.687	0	124.214	690.493	792.239	1035.7	1521.33	897.926	987.538	7.95027	0.00109742
O70352;Q6IN14	Cd82	CD82 antigen;Tetraspanin	0	0	474.36	0.209568	0	94.914	1370.19	0	1424.78	233.748	1903.76	986.495	10.3936	0.0473254
Q6IMK4	Svs1	Amine oxidase	0	0	865.871	0	0	173.174	3882.04	2244.63	1124.27	1852.47	0	1820.68	10.5136	0.0381388
O70257	Stx7	Syntaxin-7	0	126.587	0	0	0	25.3174	138.521	316.422	295.444	287.678	435.627	294.739	11.6417	0.00102605
A0A0G2K2W1		PA14 domain-containing protein	0	0	0	187.084	0	37.4168	591.806	644.155	170.33	820.789	0	445.416	11.9042	0.0331066
D3ZAT0;Q7TQ59	Svs3b;Svs3a	RCG32168;RCG32398, isoform CRA_a	326.188	0	368.631	732.405	1540.83	593.61	5955.66	10811	11745.9	5894.27	1903.54	7262.07	12.2337	0.00639851
Q63768	Crk	Adapter molecule crk	0	0	0	0	300.66	60.132	1301.01	467.149	406.457	1174.87	1019.67	873.831	14.5319	0.0029946
D4A0W2	RGD1306474	Lysozyme f1	0	0	365.284	0	321.518	137.36	849.444	3199.27	4100.7	0	2164.32	2062.75	15.017	0.0337153
D4A076	Btn2a2	Butyrophilin, subfamily 2, member A2	0	410.726	0	0	0	82.1452	1113.97	2352.8	2291.03	1028.75	1796.81	1716.67	20.8981	0.000518629
D3ZEF9	B3gnt2	Hexosyltransferase	1000.74	303.505	297.95	3029.72	2566.18	1439.62	1424.62	94524.5	92453.4	123171	2339.45	62782.7	43.6106	0.0425194
A0A0G2K447	Shisa5	Protein shisa-5	0	0	0	0	0	0	806.647	215.199	0	425.798	516.206	392.77	#DIV/0!	0.0206873
F1LQ00	Col5a2	Collagen type V alpha 2 chain	0	0	0	0	0	0	382.673	528.93	907.956	784.694	0	520.851	#DIV/0!	0.0114931
G3V8G0;P55018	Slc12a3	Solute carrier family 12 member 3	0	0	0	0	0	0	1220.42	245.1	0	1053.71	716.911	647.227	#DIV/0!	0.0236966
M0RA54	Smim24	RCG29408	0	0	0	0	0	0	346.285	2718.76	2987.1	284.166	1880.39	1643.34	#DIV/0!	0.020765
Q6AXS1	LOC361914	RCG41520, isoform CRA_b	0	0	0	0	0	0	0	2720.98	3815.46	1067.92	4208.53	2362.58	#DIV/0!	0.0186751
